# *JUN* mRNA Translation Regulation is Mediated by Multiple 5’ UTR and Start Codon Features

**DOI:** 10.1101/2023.11.17.567602

**Authors:** Angélica M. González-Sánchez, Eimy A. Castellanos-Silva, Gabriela Díaz-Figueroa, Jamie H. D. Cate

## Abstract

Regulation of mRNA translation by eukaryotic initiation factors (eIFs) is crucial for cell survival. In humans, eIF3 stimulates translation of the *JUN* mRNA which encodes the transcription factor JUN, an oncogenic transcription factor involved in cell cycle progression, apoptosis, and cell proliferation. Previous studies revealed that eIF3 activates translation of the *JUN* mRNA by interacting with a stem loop in the 5′ untranslated region (5′ UTR) and with the 5′ -7-methylguanosine cap structure. In addition to its interaction site with eIF3, the *JUN* 5′ UTR is nearly one kilobase in length, and has a high degree of secondary structure, high GC content, and an upstream start codon (uAUG). This motivated us to explore the complexity of *JUN* mRNA translation regulation in human cells. Here we find that JUN translation is regulated in a sequence and structure-dependent manner in regions adjacent to the eIF3-interacting site in the *JUN* 5′ UTR. Furthermore, we identify contributions of an additional initiation factor, eIF4A, in *JUN* regulation. We show that enhancing the interaction of eIF4A with *JUN* by using the compound Rocaglamide A (RocA) represses *JUN* translation. We also find that both the upstream AUG (uAUG) and the main AUG (mAUG) contribute to *JUN* translation and that they are conserved throughout vertebrates. Our results reveal additional layers of regulation for *JUN* translation and show the potential of *JUN* as a model transcript for understanding multiple interacting modes of translation regulation.
