## Supplementary material for "*JUN* mRNA Translation Regulation is Mediated by Multiple 5’ UTR and Start Codon Features": Table S1

### Sheet: JUN AUGs conservation analysis
JUN start codon conservation analysis
Organism (common name)	Organism (scientific name)	RefSeq accession number (Nucleotide)	Sequence (NT)	% similarity (to H. sapiens)	uAUG conserved	mAUG conserved	RefSeq accession number (Protein)	JUN's first 5 amino acids in sequence of interest	% similarity (to H. sapiens)	uAUG Met conserved	mAUG Met conserved
Human	Homo sapiens	NM_002228.4	TCTATGACTGCAAAGATGG	100	X	X	NP_002219.1	MTAKM	100	X	X
Chimpanzee	Pan troglodytes	XM_513442.6	TCTATGACTGCAAAGATGG	100	X	X	XP_513442.2	MTAKM	100	X	X
Pygmy chimpanzee	Pan paniscus	XM_003824222.6	TCTATGACTGCAAAGATGG	100	X	X	XP_003824270.1	MTAKM	100	X	X
Western lowland gorilla	Gorilla gorilla	XM_004025880.3	TCTATGACTGCAAAGATGG	100	X	X	XP_004025929.1	MTAKM	100	X	X
Sumatran orangutan	Pongo abelii	XM_002810763.5	TCTATGACTGCAAAGATGG	100	X	X	XP_002810809.2	MTAKM	100	X	X
Bornean orangutan	Pongo pygmaeus	XM_054488470.1	TCTATGACTGCAAAGATGG	100	X	X	XP_054344445.1	MTAKM	100	X	X
Silvery gibbon	Hylobates moloch	XM_032136524.2	TCTATGACTGCAAAGATGG	100	X	X	XP_031992415.1	MTAKM	100	X	X
Pere David's macaque	Macaca thibetana thibetana	XM_050804328.1	TCTATGACTGCAAAGATGG	100	X	X	XP_050660285.1	MTAKM	100	X	X
Rhesus monkey	Macaca mulatta	NM_001265850.2	TCTATGACTGCAAAGATGG	100	X	X	NP_001252779.1	MTAKM	100	X	X
Crab-eating macaque	Macaca fascicularis	XM_005543232.3	TCTATGACTGCAAAGATGG	100	X	X	XP_005543289.1	MTAKM	100	X	X
Ring-tailed lemur	Lemur catta	XM_045547914.1	TCTATGACTGCAAAGATGG	100	X	X	XP_045403870.1	MTAKM	100	X	X
Slow loris	Nycticebus coucang	XM_053576050.1	TCTATGACTGCAAAGATGG	100	X	X	XP_053432025.1	MTAKM	100	X	X
Siamang	Symphalangus syndactylus	XM_055234226.1	TCTATGACTGCAAAGATGG	100	X	X	XP_055090201.1	MTAKM	100	X	X
White-tufted-ear marmoset	Callithrix jacchus	XM_002750880.6	TCTATGACTGCAAAGATGG	100	X	X	XP_002750926.1	MTAKM	100	X	X
European snow vole	Chionomys nivalis	XM_057785267.1	TCTATGACTGCAAAGATGG	100	X	X	XP_057641250.1	MTAKM	100	X	X
Reed vole	Microtus fortis	XM_050136224.1	TCTATGACTGCAAAGATGG	100	X	X	XP_049992181.1	MTAKM	100	X	X
Bank vole	Myodes glareolus	XM_048453087.1	TCTATGACTGCAAAGATGG	100	X	X	XP_048309044.1	MTAKM	100	X	X
Creeping vole	Microtus oregoni	XM_041651928.1	TCTATGACTGCAAAGATGG	100	X	X	XP_041507862.1	MTAKM	100	X	X
European marmot	Marmota marmota marmota	XM_048815299.1	TCTATGACTGCAAAGATGG	100	X	X	XP_048671256.1	MTAKM	100	X	X
Gray squirrel	Sciurus carolinensis	XM_047562473.1	TCTATGACTGCAAAGATGG	100	X	X	XP_047418429.1	MTAKM	100	X	X
Golden hamster	Mesocricetus auratus	XM_013116518.3	TCTATGACTGCAAAGATGG	100	X	X	XP_012971972.1	MTAKM	100	X	X
Desert hamster	Phodopus roborovskii	XM_051188187.1	TCTATGACTGCAAAGATGG	100	X	X	XP_051044144.1	MTAKM	100	X	X
Golden spiny mouse	Acomys russatus	XM_051164333.1	TCTATGACTGCAAAGATGG	100	X	X	XP_051020290.1	MTAKM	100	X	X
California mouse	Peromyscus californicus insignis	XM_052715886.1	TCTATGACTGCAAAGATGG	100	X	X	XP_052571846.1	MTAKM	100	X	X
House mouse	Mus musculus	NM_010591.2	TCTATGACTGCAAAGATGG	100	X	X	NP_034721.1	MTAKM	100	X	X
European woodmouse	Apodemus sylvaticus	XM_052176774.1	TCTATGACTGCAAAGATGG	100	X	X	XP_052032734.1	MTAKM	100	X	X
Little pocket mouse	Perognathus longimembris pacificus	XM_048351427.1	TCTATGACTGCAAAGATGG	100	X	X	XP_048207384.1	MTAKM	100	X	X
North American deer mouse	Peromyscus maniculatus bairdii	XM_006974021.3	TCTATGACTGCAAAGATGG	100	X	X	XP_006974083.1	MTAKM	100	X	X
Banner-tailed kangaroo rat	Dipodomys spectabilis	XM_042681035.1	TCTATGACTGCAAAGATGG	100	X	X	XP_042536969.1	MTAKM	100	X	X
Norway rat	Rattus norvegicus	NM_021835.3	TCTATGACTGCAAAGATGG	100	X	X	NP_068607.1	MTAKM	100	X	X
Lesser Egyptian jerboa	Jaculus jaculus	XM_045151203.1	TCTATGACTGCAAAGATGG	100	X	X	XP_045007138.1	MTAKM	100	X	X
Iberian mole	Talpa occidentalis	XM_037498772.2	TCTATGACTGCAAAGATGG	100	X	X	XP_037354669.1	MTAKM	100	X	X
Bactrian camel	Camelus bactrianus	XM_010958378.2	TCTATGACTGCAAAGATGG	100	X	X	XP_010956680.1	MTAKM	100	X	X
Red deer	Cervus elaphus	XM_043877187.1	TCTATGACTGCAAAGATGG	100	X	X	XP_043733122.1	MTAKM	100	X	X
Elk	Cervus canadensis	XM_043461159.1	TCTATGACTGCAAAGATGG	100	X	X	XP_043317094.1	MTAKM	100	X	X
Sheep	Ovis aries	XM_004002020.5	TCTATGACTGCAAAGATGG	100	X	X	XP_004002069.2	MTAKM	100	X	X
Cattle	Bos taurus	NM_001077827.1	TCTATGACTGCAAAGATGG	100	X	X	NP_001071295.1	MTAKM	100	X	X
Scimitar-horned oryx	Oryx dammah	XM_040232750.	TCTATGACTGCAAAGATGG	100	X	X	XP_040088684.1	MTAKM	100	X	X
Water buffalo	Bubalus bubalis	XM_006048272.4	TCTATGACTGCAAAGATGG	100	X	X	XP_006048334.1	MTAKM	100	X	X
Carabao	Bubalus carabanensis	XM_055585704.1	TCTATGACTGCAAAGATGG	100	X	X	XP_055441679.1	MTAKM	100	X	X
Chinese forest musk deer	Moschus berezovskii	XM_055401793.1	TCTATGACTGCAAAGATGG	100	X	X	XP_055257768.1	MTAKM	100	X	X
Black-lipped pika	Ochotona curzoniae	XM_040978479.1	TCTATGACTGCAAAGATGG	100	X	X	XP_040834413.1	MTAKM	100	X	X
American pika	Ochotona princeps	XM_004599929.3	TCTATGACTGCAAAGATGG	100	X	X	XP_004599986.1	MTAKM	100	X	X
Eurasian river otter	Lutra lutra	XM_047726657.1	TCTATGACTGCAAAGATGG	100	X	X	XP_047582613.1	MTAKM	100	X	X
European polecat	Mustela putorius furo	XM_004751637.3	TCTATGACTGCAAAGATGG	100	X	X	XP_004751694.1	MTAKM	100	X	X
American mink	Neogale vison	XM_044238339.1	TCTATGACTGCAAAGATGG	100	X	X	XP_044094274.1	MTAKM	100	X	X
Eurasian badger	Meles meles	XM_046026981.1	TCTATGACTGCAAAGATGG	100	X	X	XP_045882937.1	MTAKM	100	X	X
Chinese pangolin	Manis pentadactyla	XM_036911237.2	TCTATGACTGCAAAGATGG	100	X	X	XP_036767132.2	MTAKM	100	X	X
American black bear	Ursus americanus	XM_045802220.1	TCTATGACTGCAAAGATGG	100	X	X	XP_045658176.1	MTAKM	100	X	X
Brown bear	Ursus arctos	XM_026497983.4	TCTATGACTGCAAAGATGG	100	X	X	XP_026353768.1	MTAKM	100	X	X
Polar bear	Ursus maritimus	XM_040627242.1	TCTATGACTGCAAAGATGG	100	X	X	XP_040483176.1	MTAKM	100	X	X
Jamaican fruit-eating bat	Artibeus jamaicensis	XM_037148528.2	TCTATGACTGCAAAGATGG	100	X	X	XP_037004423.1	MTAKM	100	X	X
Big brown bat	Eptesicus fuscus	XM_008139371.3	TCTATGACTGCAAAGATGG	100	X	X	XP_008137593.1	MTAKM	100	X	X
Common vampire bat	Desmodus rotundus	XM_053921007.1	TCTATGACTGCAAAGATGG	100	X	X	XP_053776982.1	MTAKM	100	X	X
Greater spear-nosed bat	Phyllostomus hastatus	XM_045858290.1	TCTATGACTGCAAAGATGG	100	X	X	XP_045714246.1	MTAKM	100	X	X
Northern elephant seal	Mirounga angustirostris	XM_045897588.2	TCTATGACTGCAAAGATGG	100	X	X	XP_045753544.1	MTAKM	100	X	X
Parnell's mustached bat	Pteronotus parnellii mesoamericanus	XM_054573889.1	TCTATGACTGCAAAGATGG	100	X	X	XP_054429864.1	MTAKM	100	X	X
Kuhl's pipistrelle	Pipistrellus kuhlii	XM_036444790.2	TCTATGACTGCAAAGATGG	100	X	X	XP_036300683.1	MTAKM	100	X	X
Dog	Canis lupus familiaris	XM_005620245.4	TCTATGACTGCAAAGATGG	100	X	X	XP_038393322.1	MTAKM	100	X	X
Racoon dog	Nyctereutes procyonoides	XM_055306966.1	TCTATGACTGCAAAGATGG	100	X	X	XP_055162941.1	MTAKM	100	X	X
Asiatic elephant	Elephas maximus indicus	XM_049879393.1	TCTATGACTGCAAAGATGG	100	X	X	XP_049735350.1	MTAKM	100	X	X
Common warthog	Phacochoerus africanus	XM_047788888.1	TCTATGACTGCAAAGATGG	100	X	X	XP_047644844.1	MTAKM	100	X	X
Killer whale	Orcinus orca	XM_004273791.4	TCTATGACTGCAAAGATGG	100	X	X	XP_004273839.1	MTAKM	100	X	X
Sperm whale	Physeter catodon	XM_024119922.3	TCTATGACTGCAAAGATGG	100	X	X	XP_023975690.1	MTAKM	100	X	X
Pygmy sperm whale	Kogia breviceps	XM_059054023.1	TCTATGACTGCAAAGATGG	100	X	X	XP_058910006.1	MTAKM	100	X	X
Minke whale	Balaenoptera acutorostrata	XM_007164749.2	TCTATGACTGCAAAGATGG	100	X	X	XP_007164811.2	MTAKM	100	X	X
Hippopotamus	Hippopotamus amphibius kiboko	XM_057712398.1	TCTATGACTGCAAAGATGG	100	X	X	XP_057568381.1	MTAKM	100	X	X
Lion	Panthera leo	XM_042952350.1	TCTATGACTGCAAAGATGG	100	X	X	XP_042808284.1	MTAKM	100	X	X
Leopard cat	Prionailurus bengalensis	XM_043575115.1	TCTATGACTGCAAAGATGG	100	X	X	XP_043431050.1	MTAKM	100	X	X
Fishing cat	Prionailurus viverrinus	XM_047872112.1	TCTATGACTGCAAAGATGG	100	X	X	XP_047728068.1	MTAKM	100	X	X
Bobcat	Lynx rufus	XM_047085545.1	TCTATGACTGCAAAGATGG	100	X	X	XP_046941501.1	MTAKM	100	X	X
Leopard	Panthera pardus	XM_019449108.2	TCTATGACTGCAAAGATGG	100	X	X	XP_019304653.1	MTAKM	100	X	X
Snow leopard	Panthera uncia	XM_049617076.1	TCTATGACTGCAAAGATGG	100	X	X	XP_049473033.1	MTAKM	100	X	X
Clouded leopard	Neofelis nebulosa	XM_058717233.1	TCTATGACTGCAAAGATGG	100	X	X	XP_058573216.1	MTAKM	100	X	X
Geoffroy's cat	Leopardus geoffroyi	XM_045477588.1	TCTATGACTGCAAAGATGG	100	X	X	XP_045333544.1	MTAKM	100	X	X
Domestic cat	Felis catus	XM_011284967.4	TCTATGACTGCAAAGATGG	100	X	X	XP_011283269.3	MTAKM	100	X	X
Tiger	Panthera tigris	XM_042997384.1	TCTATGACTGCAAAGATGG	100	X	X	XP_042853318.1	MTAKM	100	X	X
Cheetah	Acinonyx jubatus	XM_027059048.2	TCTATGACTGCAAAGATGG	100	X	X	XP_026914849.1	MTAKM	100	X	X
Jaguarundi	Puma yagouaroundi	XM_040470409.1	TCTATGACTGCAAAGATGG	100	X	X	XP_040326343.1	MTAKM	100	X	X
Plains zebra	Equus quagga	XM_046662656.1	TCTATGACTGCAAAGATGG	100	X	X	XP_046518612.1	MTAKM	100	X	X
Horse	Equus caballus	XM_023628887.1	TCTATGACTGCAAAGATGG	100	X	X	XP_023484655.1	MTAKM	100	X	X
Nine-banded armadillo	Dasypus novemcinctus	XM_004470671.4	TCTATGACTGCAAAGATGG	100	X	X	XP_004470728.1	MTAKM	100	X	X
Tarantolino	Euleptes europaea	XM_056845674.1	TCTATGACTGCAAAGATGG	100	X	X	XP_056701652.1	MTAKM	100	X	X
Aeolian wall lizard	Podarcis raffonei	XM_053392286.1	TCTATGACTGCAAAGATGG	100	X	X	XP_053248261.1	MTAKM	100	X	X
Chicken	Gallus gallus	NM_001031289.2	TCTATGAGTGCAAAGATGG	95	X	X	NP_001026460.2	MSAKM	40	X	X
Plains spadefoot toad	Spea bombifrons	XM_053469550.1	TCTATGACTGCAAAGATGG	100	X	X	XP_053325525.1	MTAKM	100	X	X
Oriental whip snake	Ahaetulla prasina	XM_058174348.1	TCTATGACTGCAAAGATGG	100	X	X	XP_058030331.1	MTAKM	100	X	X
Diamondback terrapin	Malaclemys terrapin pileata	XM_054036757.1	TCTATGACTGCAAAGATGG	100	X	X	XP_053892732.1	MTAKM	100	X	X
Leatherback sea turtle	Dermochelys coriacea	XM_038414824.2	TCTATGACTGCAAAGATGG	100	X	X	XP_038270752.1	MTAKM	100	X	X
Green sea turtle	Chelonia mydas	XM_043520950.1	TCTATGACTGCAAAGATGG	100	X	X	XP_043376885.1	MTAKM	100	X	X
Loggerhead turtle	Caretta caretta	XM_048861394.1	TCTATGACTGCAAAGATGG	100	X	X	XP_048717351.1	MTAKM	100	X	X
Yellowpond turtle	Mauremys mutica	XM_045026087.1	TCTATGACTGCAAAGATGG	100	X	X	XP_044882022.1	MTAKM	100	X	X
Painted turtle	Chrysemys picta bellii	XM_005284797.3	TCTATGACTGCAAAGATGG	100	X	X	XP_005284854.1	MTAKM	100	X	X
Mexican gopher tortoise	Gopherus flavomarginatus	XM_050962067.1	TCTATGACTGCAAAGATGG	100	X	X	XP_050818024.1	MTAKM	100	X	X
Komodo dragon	Varanus komodoensis	XM_044430327.1	TCTATGACTGCAAAGATGG	100	X	X	XP_044286262.1	MTAKM	100	X	X
Townsend's dwarf sphaero	Sphaerodactylus townsendi	XM_048497630.1	TCTATGACTGCAAAGATGG	100	X	X	XP_048353587.1	MTAKM	100	X	X
Graceful crag lizard	Hemicordylus capensis	XM_053249389.1	TCTATGACTGCAAAGATGG	100	X	X	XP_053105364.1	MTAKM	100	X	X
Zebrafish	Danio rerio	NM_199987.1	TCTATGTCTACCAAGATGG	84	X	X	NP_956281.1	MSTKM	40	X	X
Spotted gar	Lepisosteus oculatus	XM_00635001.2	TCTATGTCTACCAAGATGG	84	X	X	XP_006635064.1	MSTKM	40	X	X
Fruit fly	Drosophila melanogaster	NT_033778.4	AACATGAAAACCCCCGTTT	26		X	ALC41668.1	MLAAS	20		X
Nematode	Caenorhabditis elegans	NC_003280.10	AAAATGGAAGAGGATCAAG	32		X	NP_001022366.1	MEEDQ	20		X
