## Supplementary material for "*JUN* mRNA Translation Regulation is Mediated by Multiple 5’ UTR and Start Codon Features": Table S2

### Sheet: Primers summary
Primers summary
Primer ID	Sequence
HBB 5' UTR Nluc CDS vector - Forward	GGCCGCGACTCTAGAGTCGG
HBB 5' UTR Nluc CDS vector - Reverse	GGTGGCGGTGTCTGTTTGAGG
Fluc CDS insert - Forward	ACAGACACCGCCACCATGGAAGACGCCAAAAACATAAAG
Fluc CDS insert - Reverse	TCTAGAGTCGCGGCCTTAcacggcgatctttccgccct
JUN 5' UTR Mutant A - Forward	TTATTTTCGTTTCACCTTCTCTCTAACTGCCC
JUN 5' UTR Mutant A - Reverse	GGTGAAACGAAAATAAGATTTGCAGTTCGGAC
JUN 5' UTR Mutant B - Forward	TTATTTTGGTTTCACCTTCTCTCTAACTGCCC
JUN 5' UTR Mutant B - Reverse	GTGAAACCAAAATAAGATTTGCAGTTCGGAC
JUN 5' UTR Mutant C - Forward	TTATTTTCCTTTCACCTTCTCTCTAACTGCCC
JUN 5' UTR Mutant C - Reverse	GTGAAAGGAAAATAAGATTTGCAGTTCGGAC
JUN 5' UTR Mutant D - Forward	GCAAAACAAAAAAACATTTCACCTTCTCTCTAACTGCCC
JUN 5' UTR Mutant D - Reverse	ATGTTTTTTTGTTTTGCAGTTCGGACTATACTGCCG
JUN 5' UTR Mutant E - Forward	TGCAAATTCGTTTCACCTTCTCTCTAACTGCCC
JUN 5' UTR Mutant E - Reverse	GGTGAAACGAATTTGCAGTTCGGACTATACTGCC
JUN 5' UTR Mutant F - Forward	CTGAAGGAGGGAGGCGGGAGTGGAGGTG
JUN 5' UTR Mutant F - Reverse	GCCTCCCTCCTTCAGCCACACTCAGTGCAAC
JUN 5' UTR Mutant G - Forward	GAGGCGGGGGTGCGCGGAGTCAGGCAG
JUN 5' UTR Mutant G - Reverse	GCGCACCCCCGCCTCGCTGCTTCAGC
JUN 5' UTR Mutant H - Forward	AGCTAGAACCAGTGGCTCCCGGGCTG
JUN 5' UTR Mutant H - Reverse	CCACTGGTTCTAGCTCTGGGCAGTTAGAGAGAAGGT
JUN 5' UTR Mutant I - Forward	GAGCTATTCGTGGCTCCCGGGCTGGTG
JUN 5' UTR Mutant I - Reverse	AGCCACGAATAGCTCTGGGCAGTTAGAGAGAAGG
JUN 5' UTR Mutant J - Forward	GGCTGGTGGGGAGTGTCCAGAGAGCCTG
JUN 5' UTR Mutant J - Reverse	CACTCCCCACCAGCCCGGGAGCCAC
JUN 5' UTR Mutant CAAC insert - Forward	ACGACTCACTATAGGGCTCAGAGTTGCACTGAGTGTG
JUN 5' UTR Mutant CAAC insert - Reverse	TCTAGAGTCGCGGCCGATCAAAAACATGGGTGATCCTCA
JUN 5' UTR Mutant CAAC ΔSL insert - Forward	GGCCGCGACTCTAGAGTCGG
JUN 5' UTR Mutant CAAC ΔSL insert - Reverse	cctatagtgagtcgtattaGGTGGCTTTACC
JUN 5' UTR Nluc CDS vector - Forward	ATGGTCTTCACACTCGAAGATTTCGTTGGGGACTGGCGACAGACAGCCGG
JUN 5' UTR Nluc CDS vector - Reverse	GAGTGTGAAGACCATCGAGGCGTTGAGGGCATCGTCATAGAAGGTCGTTTCCATCTTTGCAGTCATAGAACAGTCCGTCACTTCACG
JUN 5' UTR s-uAUG Nluc CDS vector - Reverse	GAGTGTGAAGACCATCGAGGCGTTGAGGGCATCGTCATAGAAGGTCGTTTCCATCTTTGCAGTCATagTacagtccgtcacttcacg
JUN 5' UTR ΔuAUG Nluc CDS vector - Reverse	GAGTGTGAAGACCATCGAGGCGTTGAGGGCATCGTCATAGAAGGTCGTTTCCATCTTTGCAGTCTTagAacagtccgtcacttcacg
JUN 5' UTR ΔmAUG Nluc CDS vector - Reverse	GAGTGTGAAGACCATCGAGGCGTTGAGGGCATCGTCATAGAAGGTCGTTTCCTTCTTTGCAGTCATagAacagtccgtcacttcacg
JUN 5' UTR S-uAUG Nluc CDS vector - Reverse	GAGTGTGAAGACCATCGAGGCGTTGAGGGCATCGTCATAGAAGGTCGTTTCCATCTTTGCAGCCATagTacagtccgtcacttcacg
JUN 5' UTR S-uAUG W-mAUG Nluc CDS vector - Reverse	GAGTGTGAAGACCATCGAGGCGTTGAGGGCATCGTCATAGAAGGTCGTTTCCATCTGTGCAGCCATagTacagtccg
JUN 5' UTR - Transcript - Forward	taatacgactcactatagggctcagagttgcactgag
Nluc 60T - Transcript - Reverse	TTTTTTTTTTTTTTTTTTTTTTTTTTTTTTTTTTTTTTTTTTTTTTTTTTTTTTTTTTTTTTACGCCAGAATGCGTTCGCAC
HBB 5'UTR - Transcript - Forward	taatacgactcactataggACATTTGCTTCTGACACAACTGTG
Fluc 60T - Transcript - Reverse	TTTTTTTTTTTTTTTTTTTTTTTTTTTTTTTTTTTTTTTTTTTTTTTTTTTTTTTTTTTTTTAcacggcgatctttccgcccttcttgg
Nluc MS2 60T - Transcript - Reverse	TTTTTTTTTTTTTTTTTTTTTTTTTTTTTTTTTTTTTTTTTTTTTTTTTTTTTTTTTTTTTTACATGGGTGATCCTCATGTaaatgatc
